# *In vitro* evolution of uropathogenic *Escherichia coli* to fosfomycin resistance in a 3D cultured human bladder microtissue model

**DOI:** 10.64898/2026.07.22.740011

**Authors:** Beth James, M J Wilde, Macsen T Fryer, Benjamin O Murray, Daniel J Whiley, Charlotte Cornbill, Jennifer L Rohn, Alasdair T M Hubbard

**Author notes:** corresponding author: Alasdair Hubbard.

## Abstract

*In vitro* studies of antimicrobial resistance (AMR) using laboratory growth media produce important, fundamental information. However, their inability to more closely replicate the *in vivo* environment limits the translational potential of this work. Here, we used a 3D cultured microtissue model which reflects the human bladder microenvironment to select for resistance to fosfomycin in two uropathogenic strains of *Escherichia coli*, UTI-34 and UTI-59. To assess the clinical relevance of the mutations produced, we screened the observed mutations in the fosfomycin-selected variants against a curated dataset of 14,163 *E. coli* genomes isolated from urine. The four independent fosfomycin-selected variants of UTI-34 contained diverse mutations, while the mutations in the five independent fosfomycin-selected variants of UTI-59 were more constrained. All variants contained mutations in *glpT*, *uhpT*, *uhpA* and *uhpC*, which are commonly linked to fosfomycin-resistance in clinical isolates of *E. coli*. Screening of the mutations against the 14,163 *E. coli* genomes from urine confirmed that four of these mutations were found as exact matches in the dataset, while other mutation types were confirmed at a regional and gene level. These mutations did not result in any collateral susceptibility or resistance to other antibiotics recommended for the treatment of urinary tract infections. The use of a human 3D microtissue model, which closely replicates the urothelial microenvironment to study AMR during urinary tract infection treatment, could improve the clinical relevance of *in vitro* AMR studies. This has the potential to provide a better understanding of how AMR is acquired and expressed, and inform new strategies to combat AMR.
