## Supplementary Table S1 for "*In vitro* evolution of uropathogenic *Escherichia coli* to fosfomycin resistance in a 3D cultured human bladder microtissue model"

### Sheet: Sheet1
Supplementary Table S1: Assembly statistics from CheckM2 on the Autocyler assembled ancestor genomes, UTI-34 and UTI-59, and SPAdes assembled genomes of the fosfomycin-selected clone genomes. The highlighted genome, 34D, was removed from further analysis due to confirmation of contamination
Name	Completeness	Contamination	Completeness_Model_Used	Translation_Table_Used	Coding_Density	Contig_N50	Average_Gene_Length	Genome_Size	GC_Content	Total_Coding_Sequences	Total_Contigs	Max_Contig_Length	Additional_Notes
34	100	0.45	Neural Network (Specific Model)	11	0.877	4946915	317.857	5021211	0.51	4624	2	4946915	None
34A	100	0.54	Neural Network (Specific Model)	11	0.878	251506	311.003	5073447	0.51	4783	152	746586	None
34B	100	0.54	Neural Network (Specific Model)	11	0.878	251506	310.871	5071999	0.51	4784	156	746586	None
34C	100	0.54	Neural Network (Specific Model)	11	0.878	251506	309.9	5073205	0.51	4800	171	746586	None
34D	100	0.67	Neural Network (Specific Model)	11	0.881	371861	316.563	4998180	0.5	4646	94	765707	None
34E	100	0.54	Neural Network (Specific Model)	11	0.878	251506	310.728	5066705	0.51	4783	153	746586	None
59	100	0.68	Neural Network (Specific Model)	11	0.878	5064822	318.665	5064822	0.5	4657	1	5064822	None
59A	100	1.27	Neural Network (Specific Model)	11	0.881	372307	313.941	5098101	0.5	4778	123	765707	None
59B	100	0.67	Neural Network (Specific Model)	11	0.882	371861	317.017	4998291	0.5	4640	85	765707	None
59C	100	0.67	Neural Network (Specific Model)	11	0.881	372307	316.397	4998471	0.5	4649	94	765707	None
59D	100	0.67	Neural Network (Specific Model)	11	0.882	388270	316.516	4997769	0.5	4647	91	765707	None
59E	100	1.34	Neural Network (Specific Model)	11	0.881	371861	310.786	5039575	0.5	4767	204	765707	None
