## Supplementary Table S2 for "*In vitro* evolution of uropathogenic *Escherichia coli* to fosfomycin resistance in a 3D cultured human bladder microtissue model"

### Sheet: Sheet1
Supplementary table S2: All mutations called by snippy following alignment of the fosfomycin-selected clones sequencing reads to the respective ancestor. Mutations called were single nucleotide polymorphism (snp), deletion (del), insertion (ins) and complex mutations (complex).
CLONE	CHROM	POS	TYPE	REF	ALT	EVIDENCE	FTYPE	STRAND	NT_POS	AA_POS	EFFECT	LOCUS_TAG	GENE	PRODUCT
34A	contig_1	1583150	del	ACTGCTGTGGTACATCGCCATTGCCAACGTGTTCGTTTAT	A	A:42 ACTGCTGTGGTACATCGCCATTGCCAACGTGTTCGTTTAT:0	CDS	+	766/1359	256/452	conservative_inframe_deletion c.766_804delTGGTACATCGCCATTGCCAACGTGTTCGTTTATCTGCTG p.Trp256_Leu268del	OPOLFE_01559	glpT	glycerol-3-phosphate transporter
34A	contig_1	3106479	snp	T	G	G:88 T:0
CLONE	CHROM	POS	TYPE	REF	ALT	EVIDENCE	FTYPE	STRAND	NT_POS	AA_POS	EFFECT	LOCUS_TAG	GENE	PRODUCT
34B	contig_1	33365	snp	A	C	C:95 A:0	CDS	+	1320/1320	440/439	stop_lost&splice_region_variant c.1320A>C p.Ter440Cysext*?	OPOLFE_00034	uhpC	MFS transporter family glucose-6-phosphate receptor UhpC
34B	contig_1	1582936	del	GGTTCAATGACTGGCA	G	G:56 GGTTCAATGACTGGCA:0	CDS	+	546/1359	182/452	disruptive_inframe_deletion c.546_560delGTTCAATGACTGGCA p.Trp182_His187delinsCys	OPOLFE_01559	glpT	glycerol-3-phosphate transporter
CLONE	CHROM	POS	TYPE	REF	ALT	EVIDENCE	FTYPE	STRAND	NT_POS	AA_POS	EFFECT	LOCUS_TAG	GENE	PRODUCT
34C	contig_1	1582882	snp	C	T	T:88 C:0	CDS	+	491/1359	164/452	missense_variant c.491C>T p.Ala164Val	OPOLFE_01559	glpT	glycerol-3-phosphate transporter
CLONE	CHROM	POS	TYPE	REF	ALT	EVIDENCE	FTYPE	STRAND	NT_POS	AA_POS	EFFECT	LOCUS_TAG	GENE	PRODUCT
34E	contig_1	33521	snp	C	T	T:112 C:0	CDS	+	19/1392	7/463	stop_gained c.19C>T p.Gln7*	OPOLFE_00035	uhpT	hexose phosphate transporter UhpT
34E	contig_1	1404865	ins	A	AG	AG:131 A:0	CDS	-	1496/1728	499/575	frameshift_variant c.1496dupC p.Gly500fs	OPOLFE_01392	ptsI	phosphoenolpyruvate-protein phosphotransferase PtsI
34E	contig_1	4839869	snp	A	C	C:161 A:0	CDS	-	1180/2547	394/848	missense_variant c.1180T>G p.Tyr394Asp	OPOLFE_04780	cyaA	class I adenylate cyclase
CLONE	CHROM	POS	TYPE	REF	ALT	EVIDENCE	FTYPE	STRAND	NT_POS	AA_POS	EFFECT	LOCUS_TAG	GENE	PRODUCT
59A	contig_1	34767	del	TG	T	T:20 TG:0	CDS	+	1267/1392	423/463	frameshift_variant c.1267delG p.Ala423fs	BFHMDL_00036	uhpT	hexose phosphate transporter UhpT
59A	contig_1	1686613	del	TG	T	T:20 TG:0	CDS	+	880/1359	294/452	frameshift_variant c.880delG p.Ala294fs	BFHMDL_01678	glpT	glycerol-3-phosphate transporter
CLONE	CHROM	POS	TYPE	REF	ALT	EVIDENCE	FTYPE	STRAND	NT_POS	AA_POS	EFFECT	LOCUS_TAG	GENE	PRODUCT
59B	contig_1	34767	del	TG	T	T:86 TG:0	CDS	+	1267/1392	423/463	frameshift_variant c.1267delG p.Ala423fs	BFHMDL_00036	uhpT	hexose phosphate transporter UhpT
59B	contig_1	1686613	del	TG	T	T:74 TG:0	CDS	+	880/1359	294/452	frameshift_variant c.880delG p.Ala294fs	BFHMDL_01678	glpT	glycerol-3-phosphate transporter
CLONE	CHROM	POS	TYPE	REF	ALT	EVIDENCE	FTYPE	STRAND	NT_POS	AA_POS	EFFECT	LOCUS_TAG	GENE	PRODUCT
59C	contig_1	34767	del	TG	T	T:114 TG:0	CDS	+	1267/1392	423/463	frameshift_variant c.1267delG p.Ala423fs	BFHMDL_00036	uhpT	hexose phosphate transporter UhpT
59C	contig_1	1686613	del	TG	T	T:89 TG:0	CDS	+	880/1359	294/452	frameshift_variant c.880delG p.Ala294fs	BFHMDL_01678	glpT	glycerol-3-phosphate transporter
59C	contig_1	3774060	complex	CTTG	TTTA	TTTA:12 CTTG:0	CDS	-	270/363	89/120	synonymous_variant c.267_270delCAAGinsTAAA p.91	BFHMDL_03724	tnpA	IS66-like element accessory protein TnpA
59C	contig_1	3774069	snp	G	A	A:10 G:0	CDS	-	261/363	87/120	synonymous_variant c.261C>T p.Ser87Ser	BFHMDL_03724	tnpA	IS66-like element accessory protein TnpA
59C	contig_1	3774156	snp	C	T	T:16 C:0	CDS	-	174/363	58/120	synonymous_variant c.174G>A p.Val58Val	BFHMDL_03724	tnpA	IS66-like element accessory protein TnpA
CLONE	CHROM	POS	TYPE	REF	ALT	EVIDENCE	FTYPE	STRAND	NT_POS	AA_POS	EFFECT	LOCUS_TAG	GENE	PRODUCT
59D	contig_1	30060	del	CGCTGGCGGG	C	C:114 CGCTGGCGGG:0	CDS	+	121/591	41/196	conservative_inframe_deletion c.121_129delGCGGGGCTG p.Ala41_Leu43del	BFHMDL_00033	uhpA	DNA-binding response regulator UhpA
CLONE	CHROM	POS	TYPE	REF	ALT	EVIDENCE	FTYPE	STRAND	NT_POS	AA_POS	EFFECT	LOCUS_TAG	GENE	PRODUCT
59E	contig_1	34767	del	TG	T	T:98 TG:0	CDS	+	1267/1392	423/463	frameshift_variant c.1267delG p.Ala423fs	BFHMDL_00036	uhpT	hexose phosphate transporter UhpT
59E	contig_1	1686613	del	TG	T	T:88 TG:0	CDS	+	880/1359	294/452	frameshift_variant c.880delG p.Ala294fs	BFHMDL_01678	glpT	glycerol-3-phosphate transporter
59E	contig_1	3774156	snp	C	T	T:13 C:0	CDS	-	174/363	58/120	synonymous_variant c.174G>A p.Val58Val	BFHMDL_03724	tnpA	IS66-like element accessory protein TnpA
